# Multivalent proteins rapidly and reversibly phase-separate upon osmotic cell volume change

**DOI:** 10.1101/748293

**Authors:** Ameya P. Jalihal, Sethuramasundaram Pitchiaya, Lanbo Xiao, Pushpinder Bawa, Xia Jiang, Karan Bedi, Abhijit Parolia, Marcin Cieslik, Mats Ljungman, Arul M. Chinnaiyan, Nils G. Walter

## Abstract

Processing bodies (PBs) and stress granules (SGs) are prominent examples of sub-cellular, membrane-less compartments that are observed under physiological and stress conditions, respectively. We observe that the trimeric PB protein DCP1A rapidly (within ∼10 s) phase-separates in mammalian cells during hyperosmotic stress and dissolves upon isosmotic rescue (over ∼100 s) with minimal impact on cell viability even after multiple cycles of osmotic perturbation. Strikingly, this rapid intracellular hyperosmotic phase separation (HOPS) correlates with the degree of cell volume compression, distinct from SG assembly, and is exhibited broadly by homo-multimeric (valency ≥ 2) proteins across several cell types. Notably, HOPS sequesters pre-mRNA cleavage factor components from actively transcribing genomic loci, providing a mechanism for hyperosmolarity-induced global impairment of transcription termination. Together, our data suggest that the multimeric proteome rapidly responds to changes in hydration and molecular crowding, revealing an unexpected mode of globally programmed phase separation and sequestration that adapts the cell to volume change.

**GRAPHICAL ABSTRACT:** 

**IN BRIEF:** Cells constantly experience osmotic variation. These external changes lead to changes in cell volume, and consequently the internal state of molecular crowding. Here, Jalihal and Pitchiaya et al. show that multimeric proteins respond rapidly to such cellular changes by undergoing rapid and reversible phase separation.

**HIGHLIGHTS:**

- DCP1A undergoes rapid and reversible hyperosmotic phase separation (HOPS)
- HOPS of DCP1A depends on its trimerization domain
- Self-interacting multivalent proteins (valency ≥ 2) undergo HOPS
- HOPS of CPSF6 explains transcription termination defects during osmotic stress
