## Supplementary Table 1 for "Multivalent proteins rapidly and reversibly phase-separate upon osmotic cell volume change"

### Sheet: Sheet1
#	Gene/Target	N mer (1)	N mer (2)	N mer (3)	reference for n-mer annotation	Location 1 (HPA)	Location 2 (HPA)	Fold Change	Error	Location 1 (HOPS)	Location 2 (HOPS)	REAGENT or RESOURCE	SOURCE	IDENTIFIER
1	ACTB	2	n					1.19	0.27			β-Actin (13E5) Rabbit mAb	Cell signaling technol.	4970T
2	AGO1	1			Elkayam et al 2017			1.26	0.12			Anti-Argonaute-1 Antibody	MBL	RN028P
3	AGO2	1			MacRae et al 2008	Cell Junctions;Nucleoplasm		1.28	0.22			Argonaute 2 (C34C6) Rabbit mAb	Cell signaling technol.	2897S
4	AKT1	1			Wu et al 2010	Nucleoplasm	Microtubules	1.18	0.31			Akt Antibody	Cell signaling technol.	9272S
5	ALDOA	4			Vemuganti et al 2007	Cytosol		6.18	1.24	Cytoplasm		Monoclonal Anti-ALDOA antibody produced in mouse	Sigma	WH0000226M1
6	ALKBH5	1			Xu et al 2014	Cytosol;Golgi apparatus;Nucleoplasm		1.21	0.22			Anti-ALKBH5 antibody produced in rabbit	Sigma / atlas	HPA007196
7	AR	2			Nadal et al 2017	Mitochondria		1.13	0.14			Androgen Receptor (D6F11) XP® Rabbit mAb #5153	Cell signaling technol.	5153S
8	CANX	2	n		Thammavongsa et al 2005	Endoplasmic reticulum		1.33	0.21			Calnexin (C5C9) Rabbit mAb #2679	Cell signaling technol.	2679P
9	CAV1	2	n		Schlegel et al 2000	Golgi apparatus		0.93	0.06			Caveolin-1 (D46G3) XP® Rabbit mAb #3267	Cell signaling technol.	3267P
10	CCNA2	1			Brown et al 1995	Cytosol;Nucleoplasm		1.16	0.15			Recombinant Anti-Cyclin A2 antibody [Y193]	Abcam	ab32386
11	CCNB1	1			Brown et al 2007	Cytosol		1.15	0.12			Recombinant Anti-Cyclin B1 antibody [Y106] (ab32053)	Abcam	ab32053
12	CDH1	2			Klingelhofer et al 2002	Cell Junctions;Plasma membrane	Golgi apparatus	1.31	0.15			E-Cadherin (4A2) Mouse mAb #14472	Cell signaling technol.	14472S
13	CDK12	1			Dixon-Clarke et al 2015	Nuclear speckles;Nucleoplasm		0.46	0.04			ANTI-CDK12 antibody produced in rabbit	Sigma / atlas	HPA008038
14	CDK9	1			O'Keefe et al 2000	Nucleoplasm	Cytoplasmic bodies	0.93	0.11			CDK9 (C12F7) Rabbit mAb #2316	Cell signaling technol.	2316S
15	CFTR	2			Schillers et al 2004			1.28	0.28			Anti-CFTR antibody [CF3] (ab2784)	Abcam	ab2784
16	CLTC	3			Blixt et al 2011	Endosomes;Lysosomes;Vesicles	Cytosol;Mitotic spindle	5.37	2.96	Cytoplasm		Clathrin Heavy Chain (D3C6) XP® Rabbit mAb #4796	Cell signaling technol.	4796P
17	CNOT1	1			Petit et al 2012	Nucleoplasm		1.02	0.06			CNOT1 Antibody	Proteintech	14276-I-AP
18	COX4I1	1			Kadenbach and Huttemann 2015	Mitochondria		1.07	0.37			COX IV (3E11) Rabbit mAb #4850	Cell signaling technol.	4850S
19	CPEB1	2			Lin et al 2012	Cytosol;Nucleoplasm		1.15	0.08			Anti-CPEB1 antibody	Millipore Sigma	HPA040396
20	CPSF6	n			Ning et al 2018	Nuclear speckles;Nucleoplasm		3.93	0.27	Nucleus	Cytoplasm	Recombinant Anti-CPSF6 antibody [EPR12898]	Abcam	ab175237
21	DCP1A	3			Tritschler 2009	Cytoplasmic bodies		14.42	6.45	Cytoplasm		Anti-DCP1A antibody produced in rabbit	Sigma / atlas	HPA013202
22	DCP2	1			van Dijk et al 2002	Cytoplasmic bodies;Nucleoplasm	Cell Junctions	1.36	0.15			DCP2 Polyclonal Antibody	Thermo	PA5-34455
23	DDX6	1			Ozgur et al 2015	Cytoplasmic bodies	Cytosol	1.17	0.23			DDX6 Antibody, A300-460A	Bethyl	A300-460A
24	DHX9	2			Lee and Pelletier 2016	Nucleoplasm		4.96	0.68	Nucleus		Anti-RNA helicase A Abs	Vaxron	PA-001
25	DICER1	2			Takeshita et al 2007	Cytosol		1.32	0.03			Anti-Dicer antibody [13D6] - ChIP Grade (ab14601)	Abcam	ab14601
26	DNA-RNA	NA						1.01	0.14			Anti-DNA-RNA Hybrid Antibody, clone S9.6	Sigma	MABE1095
27	DUT	2	3		Donderis et al 2017	Nucleoplasm		6.97	1.79	Cytoplasm		Anti-DUT antibody produced in rabbit	Atlas antibodies	HPA054422
28	EBAG9	1			Ruder et al 2005	Golgi apparatus		1.22	0.19			RCAS1 (D2B6N) XP® Rabbit mAb #12290	Cell signaling technol.	12290P
29	EDC4	1			Yu et al 2005	Cytoplasmic bodies	Nucleoplasm	1.08	0.28			Rabbit anti EDC4 polyclonal	Abcam	ab72408
30	EEA1	2			Callaghan et al 1999	Vesicles		1.16	0.24			EEA1 (C45B10) Rabbit mAb #3288	Cell signaling technol.	3288P
31	EIF3A	1			Wagner et al 2016	Cytosol;Nucleoplasm		1.14	0.27			eIF3A Antibody #2538	Cell signaling technol.	2538S
32	EIF4E	2			Monzingo et al 2007	Cytoplasmic bodies;Cytosol		1.14	0.28			Anti-eIF4E antibody	Abcam	ab1126
33	EIF4G1/EIF4G2/EIF4G3	1			Hinnebusch and Lorsch	Cytosol		1.23	0.19			Anti-eIF4G Antibody	Sigma	07-1800
34	ELAVL1	2			Diaz-Quintana et al 2015	Nucleoplasm	Cytosol;Nucleoli	5.58	2.73	Nucleus	Cytoplasm	Anti-HuR Antibody	Sigma	07-1735
35	ERG	1			Li et al 2000	Nucleoplasm	Cytosol	0.68	0.19			Recombinant Anti-ERG antibody [EPR3864]	Abcam	ab92513
36	ERN1	1			Zhou et al 2006			1.28	0.16			Anti-IRE1 (phospho S724) antibody (ab48187)	Abcam	ab48187
37	ESR1	2			Tamrazi et al 2002	Vesicles	Nucleoplasm	1.07	0.19			Estrogen Receptor α (D6R2W) Rabbit mAb	Cell signaling technol.	13258S
38	FOS	2			Szaloki et al 2015	Nucleoplasm		0.98	0.12			c-Fos (9F6) Rabbit mAb	Cell signaling technol.	2250S
39	FUS	n			Yang et al 2014	Nucleoplasm		5.62	2.58	Nucleus	Cytoplasm	FUS Antibody	Novus biologicals	NB100-565
40	FXR1	2			Zhang et al 1995	Cytosol		1.38	0.11			Recombinant Anti-FXR1 antibody [EPR7932]	Abcam	ab129089
41	G3BP1	2			Matsuki et al 2013	Cytosol		1.22	0.16			G3BP1 Polyclonal Antibody	Invitrogen	PA5-29455
42	GAPDH	4			Hoagland and Teller 1969	Cytosol;Plasma membrane	Nuclear membrane;Vesicles	5.27	3.93	Cytoplasm		GAPDH (14C10) Rabbit mAb	Cell signaling technol.	2118S
43	H2AX	1			Ikura et al 2007	Nucleoplasm	Nuclear speckles	0.36	0.37			Anti-phospho-Histone H2A.X (Ser139) Antibody, clone JBW301	Millipore	05-636
44	HIF1A	1			Jiang et al 1996	Nuclear bodies;Nucleoplasm	Plasma membrane	1.33	0.17			HIF-1α (D1S7W) XP® Rabbit mAb	Cell signaling technol.	36169S
45	HK1	1			Aleshin et al 2017	Mitochondria		5.48	3.23	Cytoplasm		Hexokinase I (C35C4) Rabbit mAb	Cell signaling technol.	2024T
46	HLA-DMB	2				Vesicles		1.15	0.17			Anti-HLA-DMB Antibody (HPA012298)	Sigma / atlas	HPA012298
47	HNRNPA1	2			Ding 1999	Nucleoplasm		3.74	0.41	Nucleus	Cytoplasm	hnRNP A1 (D21H11) Rabbit mAb	Cell signaling technol.	8443S
48	HPRT1	4			Duan et al 2004	Cytosol		5.36	3.43	Cytoplasm		HPRT Antibody (5F11A7)	Novus biologicals	NBP2-37245
49	HRAS	2			Lin et al 2014	Cytosol;Nucleoplasm		1.11	0.29			Anti-v-H-Ras (Ab-1) Rat mAb (Y13-259)	CalboChem	OP01
50	HSF1	3			Hentze et al 2016	Nucleoplasm	Cytosol	5.72	3.38	Nucleus	Cytoplasm	HSF1 Antibody #4356	Cell signaling technol.	4356T
51	IGF2BP3	2			Bell et al 2013	Cytosol		5.18	4.05	Cytoplasm		Anti-IGF2BP3 (IMP3) (Human/Mouse) pAb	MBL	RN009P
52	IRX5	1			He et al 2009	Nuclear speckles	Cytosol;Microtubules	0.72	0.31			Monoclonal Anti-IRX5 antibody produced in mouse	Sigma	WH0010265M1
53	JUN	2			Szaloki et al 2015	Cell Junctions;Plasma membrane		1.04	0.11			JunB (C37F9) Rabbit mAb	Cell signaling technol.	3753S
54	KHDRBS1	2			Feracci et al 2016	Nucleoplasm		0.62	0.35			Recombinant Anti-SAM68 antibody [EPR3232]	Abcam	ab109197
55	LAMP1	2			Carlsson and Fukuda 1989			1.31	0.08			LAMP1 (D4O1S) Mouse mAb #15665	Cell signaling technol.	15665S
56	M6A	NA						1.16	0.35			Antibody against N6-methyladenosine modifications of RNA and DNA	synaptic systems	m6a-202003
57	MAP1LC3A/MAP1LC3B	1			Kraft et al 2014	Vesicles		3.52	1.33	Cytoplasm		LC3A/B (D3U4C) XP® Rabbit mAb	Cell signaling technol.	12741S
58	METTL14	1			Sledz and Jinek 2016	Nucleoplasm		1.19	0.36			METTL14 Antibody	Novus biologicals	NBP1-81392
59	METTL3	1			Sledz and Jinek 2016			1.09	0.11			Recombinant Anti-METTL3 antibody [EPR18810]	Abcam	ab195352
60	MKI67	1			Cuylen et al 2017	Nucleoli;Nucleoplasm		0.87	0.05			Purified Mouse Anti-Ki-67	BD	550609
61	MOV10	1			Fu et al 2019	Cytosol		4.34	1.58	Cytoplasm		MOV10 Antibody	Proteintech	10370-I-AP
62	NCBP1	1			Gebhardt et al 2015	Cytosol	Nucleoplasm	1.09	0.13			CBP80 antibody [N1N2], N-term	Gene tech	GTX114570
63	NKX3-1	2			Shen et al 2003	Nucleoplasm	Cytosol	1.07	0.12			Recombinant Anti-Nkx3.1 antibody [EPR16653]	Abcam	ab196020
64	NOSTRIN	3			Icking et al 2005	Cytosol	Vesicles	6.06	3.67	Cytoplasm		NOSTRIN Antibody (F-10): sc-365031	Santa Cruz	SC-365031
65	NRG2	1			Murphy et al 2002	Nucleoplasm	Nucleoli	1.18	0.19			Anti-NRG2 antibody	Abcam	ab220615
66	P4HB	1	2		Bastos-Aristizabal et al 2014	Endoplasmic reticulum		0.97	0.15			PDI (C81H6) Rabbit mAb #3501	Cell signaling technol.	3501P
67	PABPC1	n			Sawazaki et al 2018	Cytosol		1.33	0.19			Anti-PABP antibody	Abcam	ab21060
68	PAICS	8			Li et al 2007	Cytosol		5.98	3.83	Cytoplasm		Anti-PAICS antibody produced in rabbit	Sigma / atlas	HPA035895
69	PAR	NA			Lin et al 2013			0.55	0.48			Anti-Poly ADP-ribose Antibody, clone 10H	EMD-Sigma	MABC547
70	PARP1	2			Kouyama et al 2019	Nucleoplasm		0.89	0.06			PARP (46D11) Rabbit mAb #9532	Cell signaling technol.	9532S
71	PCNA	2	3		Prakash et al 2017	Nucleoplasm		5.48	3.23	Nucleus	Cytoplasm	PCNA (PC10) Mouse mAb #2586	Cell signaling technol.	2586T
72	PDIA4	1	2		Bastos-Aristizabal et al 2014	Endoplasmic reticulum		12.05	3.98	Cytoplasm		ERp72 (D70D12) XP® Rabbit mAb #5033	Cell signaling technol.	5033P
73	PFKL	4			Webb et al 2015			6.84	3.31	Cytoplasm		PFKL antibody [C1C3]	Gene tech	GTX105697
74	PFKM	4			Webb et al 2015	Endoplasmic reticulum		6.47	1.33	Cytoplasm		Human/Mouse/Rat Muscle Phosphofructokinase/PFKM Antibody	R&D systems	MAB7687
75	PKM	4			Anastasiou et al 2013	Cytosol		6.93	3.92	Cytoplasm		PKM2 (D78A4) XP® Rabbit mAb	Cell signaling technol.	4053T
76	PML	4			Wang et al 2018	Nuclear bodies		0.64	0.18			Anti-PML Protein antibody - N-terminal (ab53773)	Abcam	ab53773
77	POLR2A	1				Nucleoplasm		0.48	0.27			Anti-RNA polymerase II CTD repeat YSPTSPS (phospho S2) antibody - ChIP Grade	Abcam	ab5095
78	POT1	2			Nandakumar and Cech 2012	Nucleoplasm		0.43	0.47			Recombinant Anti-POT1 antibody [EPR6319]	Abcam	ab124784
79	PROTEASOME	1				Cytosol		2.38	0.17	Cytoplasm		Anti-Proteasome 20S alpha + beta antibody	Abcam	ab22673
80	RAB11	1			Zerial et al 2001	Centriolar satellite;Vesicles		1.16	0.39			Rab11 (D4F5) XP® Rabbit mAb #5589	Cell signaling technol.	5589P
81	RAB5C	2			Diatoku et al 2001	Endosomes		1.07	0.19			Rab5 (C8B1) Rabbit mAb #3547	Cell signaling technol.	3547P
82	RAB7A	1			Zerial et al 2001	Lysosomes		1.14	0.29			Rab7 (D95F2) XP® Rabbit mAb #9367	Cell signaling technol.	9367P
83	RPS20	1	2			Cytosol;Endoplasmic reticulum		1.05	0.25			Anti-RPS20 antibody produced in rabbit	Abcam	SAB4502698
84	rRNA	NA						1.11	0.23			rRNA Antibody (Y10b)	Novus biologicals	NB100-662SS
85	SMARCB1	1			Kalimuthu and Chetty 2016	Nucleoplasm	Nucleoli fibrillar center	1.03	0.08			Anti-SNF5/SMARCB1 antibody - ChIP Grade	Abcam	ab12167
86	SORD	1	2	4	Hellgren et al 2007	Cytosol		6.96	1.64	Cytoplasm		Anti-SORD antibody produced in rabbit	Sigma / atlas	HPA040260
87	STX6	1			Teng et al 2001	Golgi apparatus	Nucleoplasm	1.21	0.14			Syntaxin 6 (C34B2) Rabbit mAb #2869	Cell signaling technol.	2869P
88	TARBP2	2			Daher et al 2001	Nucleoplasm	Nuclear bodies	1.32	0.24			Anti-TARBP2 antibody produced in rabbit	Sigma	AV40512-100UL
89	TARDBP	2	3	n	Afroz et al 2017	Nucleoplasm		13.71	1.29	Nucleus	Cytoplasm	Recombinant Anti-TDP43 antibody [EPR5810]	Abcam	ab109535
90	TERF1	2				Nucleoli fibrillar center	Nuclear bodies	0.43	0.25			Anti-TRF1 Antibody, clone BED5 57-6	Millipore	04-638
91	TERF2	2			Benarroch-Popviker et al 2017	Nuclear bodies;Nucleoplasm		0.43	0.28			TRF-2 Antibody	Novus biologicals	NB110-57130SS
92	TERT	2			Sauerwald et al 2013	Nucleoplasm	Cytosol;Nuclear speckles	0.63	0.23			Recombinant Anti-Telomerase reverse transcriptase antibody [Y182]	Abcam	ab32020
93	TIA1	2	3	n	Rayman et al 2018	Nucleoplasm	Cytosol	5.37	2.96	Nucleus	Cytoplasm	Anti-TIA1 antibody - C-terminal	Abcam	ab40693
94	TIAL1	1				Nucleoplasm;Vesicles		1.33	0.09			TIAR (D32D3) XP® Rabbit mAb	Cell signaling technol.	8509T
95	TIAL1	1	n		Rayman et al 2018	Nucleoplasm;Vesicles		1.15	0.21			TIAR (D32D3) XP® Rabbit mAb #8509	Cell signaling technol.	8509T
96	TNRC6A	1			Elkayam et al 2017	Golgi apparatus;Nucleoplasm;Vesicles		1.24	0.23			Anti-GW182 antibody [4B6] - P/GW Body Marker (ab70522)	Abcam	ab70522
97	TP53	2	4		Kamada et al 2016	Nucleoplasm		1.37	0.19			Monoclonal Anti-p53 antibody produced in mouse	Sigma	P8999
98	TP53BP1	2	4		Zgheib et al 2009	Nuclear bodies		0.36	0.14			53BP1 Antibody	Novus biologicals	NB100-304
99	TUBA1A	1			Montecino-Franjola et al 2019	Microtubules		1.23	0.28			α-Tubulin (DM1A) Mouse mAb #3873	Cell signaling technol.	3873S
100	UBTF	1				Nucleoli fibrillar center		1.28	0.22			UBTF Antibody	Novus biologicals	NBP1-82545
101	UPF1	2			He et al 2013	Nucleoplasm		1.41	0.08			Recombinant Anti-RENT1/hUPF1 antibody [EPR4681]	Abcam	ab109363
102	VIM	2	4		Steinert et al 1999	Intermediate filaments		1.24	0.12			Vimentin (D21H3) XP® Rabbit mAb	Cell signaling technol.	5741S
103	XRN1	1			Chang et al 2011	Cytosol;Plasma membrane		1.18	0.08			XRN1 Antibody, A300-443A	Bethyl	A300-443A
104	YAP1	2			Yang et al 2019	Nucleoplasm	Nucleoli	5.35	2.64	Nucleus	Cytoplasm	YAP (D8H1X) XP® Rabbit mAb	Cell signaling technol.	14074T
105	YBX1	2	n		Gaudreault et al 2004	Cytosol	Vesicles	5.33	2.66	Cytoplasm		YB1 (D299) Antibody	Cell signaling technol.	4202S
106	YY1	2			Weintraub et al 2017	Nucleoplasm	Nucleoli fibrillar center;Vesicles	0.77	0.18			YY1 (D5D9Z) Rabbit mAb	Cell signaling technol.	46395S
107	ZC3HAV1	2			Xuan et al 2013	Cytosol	Golgi apparatus	1.16	0.33			ZC3HAV1 Polyclonal Antibody	Invitrogen	PA5-31650
108	ZFP36	n			Moore et al 2018	Intermediate filaments		1.01	0.12			ZFP36 Antibody	Proteintech	12737-1-AP
