## Supplementary Table 2 for "Multivalent proteins rapidly and reversibly phase-separate upon osmotic cell volume change"

### Sheet: Sheet1
#	Gene/Target	n-mer (1)	n-mer (2)	Reference for n-mer annotation	Fold change	REAGENT or RESOURCE	SOURCE	IDENTIFIER
1	EGFP	1		Tritschler 2009	0	pEGFP-C1	Clontech	Discontinued
2	TP53	4		Kamada et al 2016	0	pIRES2-EGFP-p53 WT	Lab of Dylan Taatjes	Addgene # 49242
3	AGO2	1		MacRae et al 2008	4.03	pEGFP-hAgo2
4	PAICS	8		Li et al 2007	8.67	pPAICS-EGFP	Lab of Stephen Benkovic	Addgene # 99108
5	TDP43	2	n	Afroz et al 2017	6.11	pcDNA3.2 TDP-43 YFP	Lab of Aaron Gitler	Addgene # 84911
6	DCP2	1		Van Dijk et al 2002	3.53	pT7-EGFP-C1-HsDCP2	Lab of Elisa Izaurralde	Addgene # 25031
7	FUS	n		Yang et al 2014	12.01	pEGFP-N1-FUS/TLS-FLAGC	Lab of Patrick Calsou	Addgene # 60362
8	CPSF6	n		Ning et al 2018	19.57	pSICO-CPSF6-358-eGFP	Lab of Zandrea Ambrose	Addgene # 110693
9	HK3	1		Zhang et al 2017	26.67	FLHKIII-Pgfpn3	Lab of Hossein Ardehali	Addgene # 21920
10	UPF1	2		He et al 2013	30.75	RNT1-GFP	Lab of Hal Dietz	Addgene # 17708
11	TNRC6A	n			1.86	pmyc-GFP-TNRC6A	Lab of Kumiko Ui-Tei	Addgene # 41999
12	PKM2	4		Anastasiou et al 2013	33.15	pEGFP-C1-PKM2	Lab of Axel Ulrich	Addgene # 64698
13	NCK1	1	n	Ngoenkam et al 2014	0	pEGFP-Nck1	Lab of Louise Larose	Addgene # 45903
14	CNOT1	1		Petit et al 2012	10.24	pT7-EGFP-C1-HsNot1	Lab of Elisa Izaurralde	Addgene # 37370
15	RAC2	1		Zhang et al 2000	0	pIRES2-EGFP-Rac2	Lab of Gary Johnson	Addgene # 12193
16	AKT1	1		Wu et al 2010	0	pLPS-hAKT1-GFP	Lab of Randall McKinnon	Addgene # 49388
17	IRE1	1		Zhou et al 2006	4	IRE1 alpha-pcDNA3.EGFP	Lab of Fumihiko Urano	Addgene # 13009
18	HSF1	3		Hentze et al 2016	5.92	HSF1-GFPN3	Lab of Stuart Calderwood	Addgene # 32538
19	ACTB	1			0	EGFP-Actin-7	Lab of Michael Davidson	Addgene # 56421
20	UBC	1		Dantuma et al 2006	1.13	GFP-UB	Lab of Nico Dantuma	Addgene # 11928
21	DCP1A	3			46.43	pEGFP-C1-DCP1A	Pitchiaya et al. 2019	N/A
22	DCP1A	3			18.9	pmRFP1-DCP1A	Nancy Kedersha	N/A
23	ELAVL1	2		Diaz-Quintana et al 2015	1.84	pcDNA5/FRT/TO/FLGA-tGFP-HuR.WT	Lab of Sandra Martha Gomes Dias	Addgene # 110376
24	DCP1A	3			21.68	pcDH-Halo-DCP1A	This study
25	DCP1A	3			6	pcDH-CLIP-DCP1A	This study
26	DCP1A	3			31.2	pcDH-mCherry-DCP1A	This study
27	DCP1A	3			0.86	pcDH-SNAP-DCP1A	This study
28	DCP1A	3			14.44	pcDH-GFP-DCP1A	This study
29	DCP1A	1			0	pEGFP-DCP1A (1-380)	Aizer et al. 2012	N/A
30	DCP1A	3			80	pEGFP-DCP1A (380-582)	Aizer et al. 2012	N/A
